# Validating static food web model diet matrices using stable isotope simulation

**DOI:** 10.64898/2026.10.30.762321

**Authors:** Megan J. Siemann, Kieran M. Tierney, William F. Patterson, David Chagaris

**Affiliations:** School of Natural Resources and Environment, University of Florida, Gainesville, FL, USA; Nature Coast Biological Station, University of Florida, Gainesville, FL, USA; SUERC, University of Glasgow, Scottish Enterprise Technology Park, East Kilbride, UK; Forestry, Fisheries, and Geomatic Sciences, University of Florida, Gainesville, FL USA

**Keywords:** Ecopath, stable isotope, carbon, nitrogen, sulfur

## Abstract

End-to-end ecosystem models, such as Ecopath with Ecosim (EwE), are valuable tools for resource management. Within these frameworks, trophic interactions, typically derived from stomach contents analyses, govern system-wide energy flow via consumption. However, stomach contents data may be unrepresentative of long-term average diets and assimilated consumption due to factors including differential digestion rates and identifiability of prey, introducing model uncertainty. Because trophic interactions define model structure, variation in modeled diets can alter predictions and management conclusions. Consequently, evaluating and reducing uncertainty in diet matrix compositions is critical for operational acceptance of ecosystem models. Stable isotope analysis provides complementary, time-integrated insight into average diets, but its application for EwE validation has largely been limited to evaluating trophic levels and isotopic niche space. Here, we present a quantitative framework for simulating consumer stable isotope signatures across food webs from parent ecosystem models using a matrix-based mixing model. Using a published Northern Gulf of Mexico EwE model as a case study, we demonstrate Monte Carlo simulation to propagate uncertainty from basal source signatures and trophic discrimination factors. Comparison of predicted signatures with empirical δ¹³C and δ³⁴S measurements enables validation of primary carbon sources and benthic–pelagic pathway contributions, revealing agreement in isotope space alongside mismatch in energy pathways. Diagnostic residuals identify discrepancies in diet composition. Model scoring provides a reproducible framework for ranking alternative diet configurations. Redundancy analysis further identifies within-group species coverage differences between stomach contents and isotope datasets as a primary driver of mismatch, highlighting an important consideration for sampling design.
