## Supplementary Table 1 for "Validating static food web model diet matrices using stable isotope simulation"

	name	TL	d13c	sigma_c	d15n	sigma_n	d34s	sigma_s	mean_c	pub_c_low	pub_c_high	mean_n	pub_n_low	pub_n_high	mean_s	pub_s_low	pub_s_high
1	pelagic sharks	4.3135	-16.97944704	NA	15.15575209	NA	16.21703002	NA	-16.20948108	-19.94198958	-12.62004682	15.95357577	12.21846582	19.46083514	18.4928341	14.48800165	22.9562439
2	demersal sharks	4.3818	NA	NA	NA	NA	NA	NA	-15.8909054	-19.62168535	-12.24419278	16.14053003	12.32278426	19.71981898	17.99664751	14.01904187	22.3845692
3	rays and small sharks	3.7752	-17.06208432	0.642017519	13.17634905	0.964703248	16.3836721	1.155471517	-16.74455014	-19.90872885	-13.56065363	14.34262689	11.10538714	17.40324922	17.69081911	14.1432698	21.63672484
4	large pelagic piscivores	4.2644	-17.45335235	0.54814264	13.47212705	0.93768875	17.98297623	0.9000625	-16.4285481	-20.16398561	-12.85927803	15.86304626	12.18383015	19.33789348	18.96766967	14.94212246	23.53259725
5	greater amberjack	4.3752	-16.70499695	0.327651131	14.11385185	0.842542229	17.54860369	0.683021919	-16.13380886	-19.90045919	-12.47703315	16.13982689	12.35446201	19.72567836	18.7534239	14.67236635	23.26359921
6	small pelagics	3.0529	-18.29017703	0.44470114	12.30965391	1.268685789	18.55786462	0.813883006	-18.8026759	-21.73324691	-15.97957979	12.16925222	9.5728702	14.56907694	19.69706398	16.32633755	23.3317842
7	reef carnivores	4.097	-17.36484651	0.328139452	13.76400115	0.691305591	18.9479033	0.840863083	-16.30082113	-19.75999731	-12.90014294	15.22727578	11.73983749	18.51579056	17.68218758	13.92764982	21.84295656
8	gag 0-1	4.0794	NA	NA	NA	NA	NA	NA	-16.15643363	-19.63727688	-12.77742692	15.25300798	11.76848624	18.5600622	17.46104038	13.69642834	21.58800054
9	gag 1-3	4.2718	-17.0466	0.642017519	14.10415	0.964703248	17.49314438	1.155471517	-16.08488416	-19.7895076	-12.4891948	15.83016803	12.1092077	19.32619793	18.12721773	14.19736439	22.51632761
10	gag 3+	4.2902	-16.78272998	0.421621177	14.37256572	0.807038428	16.23489076	1.013719092	-16.15940885	-19.8678415	-12.51799656	15.88131765	12.1493457	19.40395973	18.4202297	14.41601324	22.82849669
11	red grouper 0-1	3.9207	NA	NA	NA	NA	NA	NA	-16.38438551	-19.68449304	-13.13502482	14.77570625	11.45701121	17.91177501	17.35933645	13.78121074	21.36955575
12	red grouper 1-3	3.9732	-16.7048	NA	13.1213	NA	18.05178745	NA	-16.30925656	-19.66850971	-13.01690959	14.92637375	11.55925572	18.11454495	17.35604039	13.72204858	21.39208221
13	red grouper 3+	4.4184	-16.6453392	0.195070288	13.5917434	0.703179909	17.96703853	0.542966575	-15.71276388	-19.51389206	-12.07047287	16.25201536	12.38932563	19.86717481	17.80170636	13.80110599	22.16023175
14	red snapper juv	4.0328	-17.28848671	0.39423356	13.71742976	0.733999208	18.48407525	0.954034422	-16.33877549	-19.77998054	-12.96268224	15.11075687	11.65776821	18.36673428	17.80313826	14.09686941	21.928689
15	red snapper adult	4.0939	-17.30227127	0.386576499	13.68197333	0.630377638	18.34535573	1.125635875	-16.29552202	-19.78002065	-12.87574253	15.28220143	11.76745525	18.59075741	17.80805944	14.03328182	21.99433772
16	gray snapper	3.8904	-16.54458639	0.315873278	14.06052692	0.393805872	17.66124541	0.894334653	-16.41408407	-19.67841756	-13.1909749	14.68226438	11.38580674	17.79619869	17.33836011	13.78781135	21.32275753
17	lane snapper	3.6588	-16.72493887	0.590342214	13.70091087	0.425913951	18.08545333	0.79917657	-16.76876744	-19.81922412	-13.73621714	13.99073258	10.83761302	17.01515644	17.3925778	13.9775148	21.26919881
18	gray triggerfish	3.8172	-17.99261979	0.462013327	12.38623348	0.722378009	18.63954516	1.363918671	-16.40784813	-19.57466702	-13.27468815	14.45832201	11.21726682	17.53532177	16.90630514	13.37866983	20.78664021
19	reef crustacean eaters	3.7439	-17.53791429	0.565813468	12.14971998	1.038528433	17.2613255	1.743719461	-16.61892522	-19.72925527	-13.51121872	14.25187307	11.03990044	17.29633885	17.33431193	13.84549108	21.20506212
20	reef invertivores	3.2937	-18.2574661	0.540685028	11.69974697	1.091938515	18.97543366	0.393118803	-17.20506447	-19.95066703	-14.48594525	12.9328766	10.11034701	15.64554497	16.42477756	13.26147082	19.87414505
21	medium reef omnivores	3.3304	-17.90515099	0.347271616	12.55470546	1.025894066	18.46313641	0.982737075	-17.18938464	-20.01195691	-14.40323503	13.09858229	10.21955112	15.85439071	16.87590794	13.64438491	20.4234318
22	small reef omnivores	3.2234	-19.17553989	1.158337573	14.58347707	0.374540579	16.88759775	1.228289117	-17.53727682	-20.18716091	-14.94777363	12.42834335	9.75286152	14.94544285	16.33802299	13.31195333	19.6559963
23	reef planktivores	3.3396	-17.81659995	0.389736803	12.32351611	0.554950997	18.89201376	0.523050522	-17.76638325	-20.70968758	-14.90068572	13.03135337	10.20835333	15.71517766	18.4702116	15.13471426	22.05283832
24	porgies	3.6759	-17.23792656	0.383273573	13.07022889	0.481257435	17.81493084	0.882169388	-16.77357269	-19.81022277	-13.7117277	14.04083004	10.88027575	17.06226736	17.22362964	13.76788488	21.07193653
25	grunts	3.5051	-17.2736441	0.464240964	12.7624869	0.511649736	16.96851172	1.715631874	-17.21427163	-20.14220816	-14.24225384	13.52899534	10.50253197	16.40167967	17.81281648	14.38515803	21.64302956
26	lionfish juv	3.8785	-17.86384896	0.392277455	12.43382609	0.632108426	19.18721559	0.439502716	-16.46426352	-19.69866358	-13.27066316	14.6710479	11.37339156	17.77596211	17.2973295	13.74152229	21.28917367
27	lionfish adult	4.3637	-17.71316026	0.285495094	12.69651511	0.522116765	19.35027824	0.512811015	-15.92844536	-19.62132836	-12.31397297	16.0588588	12.26540143	19.60593939	18.02231459	14.05497978	22.38217249
28	cardinalfishes	3.4152	NA	NA	NA	NA	NA	NA	-17.1691894	-20.04322528	-14.33642773	13.25998557	10.34002159	16.07690873	17.50812198	14.22177764	21.15044123
29	small wrasses	3.6068	-18.59726571	0.590634723	11.65018219	0.991144262	19.57272723	0.689093021	-16.86491155	-19.8847955	-13.87901897	13.83434404	10.7047228	16.79407584	17.13710884	13.75167757	20.95178406
30	vermilion snapper	3.749	-18.27407485	0.369663298	12.78176368	0.56829362	19.16773151	0.624846878	-17.15693873	-20.25679433	-14.10902434	13.97604313	10.83935413	16.99468967	18.18055698	14.73657538	22.16468444
31	chromis	3.2717	-18.6944003	0.304583337	11.31513032	0.646598303	20.39477194	0.148811481	-18.28199131	-21.16140246	-15.39856233	12.62200273	9.919661216	15.22024455	18.71766999	15.45122772	22.32218751
32	damselfish	2.9023	-18.30265972	0.553305482	11.75937319	0.244138669	18.99102952	0.830984631	-17.67695052	-19.88716956	-15.4452546	11.01677662	8.762138571	13.22710674	14.12891507	11.44019047	16.89019083
33	seabasses	3.5247	-17.47291007	0.431743712	12.45746073	0.776824272	18.17003823	0.792182666	-16.95268832	-19.87168797	-13.98594916	13.58506714	10.53974588	16.48264301	17.32592628	13.93728387	21.0679958
34	sand perch	3.8728	-17.47849752	0.468392555	11.92370116	1.000660599	16.91349874	0.742401968	-16.44874523	-19.70465381	-13.23080801	14.63486964	11.34717725	17.74791766	17.37113372	13.84430521	21.31053528
35	lizardfish	4.0488	-17.88810146	0.35861214	12.46902725	1.185480685	17.69933774	1.208765432	-16.32746204	-19.78949749	-12.96647509	15.1633756	11.69254734	18.4307199	17.77301953	14.04986102	21.92862049
36	blennies	3.492	NA	NA	NA	NA	NA	NA	-16.41295258	-19.29802706	-13.65827023	13.49200569	10.5213908	16.37097397	15.49188283	12.32296185	18.96243254
37	demersal carnivores	3.7591	-19.04080491	1.244642777	13.39069186	1.644472575	14.85583061	2.808555576	-16.66768427	-19.81560708	-13.51771542	14.2911765	11.08050129	17.33143677	17.65881315	14.11908401	21.56543334
38	demersal crustacean eaters	3.5571	-18.09283306	1.340709602	12.55256451	1.033592551	16.24874791	3.00436656	-16.93889372	-19.91035314	-13.99060594	13.68675789	10.60697685	16.61644886	17.26621431	13.85825948	21.03208668
39	demersal omnivores	3.1453	-17.91273533	1.354267687	12.81535703	1.201272813	15.13861006	2.306379965	-17.66401952	-20.4098103	-14.95910248	12.45098114	9.773070573	14.98236799	17.31657349	14.05302839	20.68082294
40	squid	3.4016	NA	NA	NA	NA	NA	NA	-17.90057234	-20.93335328	-14.95845838	13.21342231	10.34166183	15.93790592	18.93725062	15.49766236	22.61120945
41	shrimp	2.6691	NA	NA	NA	NA	NA	NA	-18.00848651	-20.25680919	-15.77341627	11.02169485	8.72195963	13.1838726	15.34997747	12.68577423	18.17375146
42	large crabs	3.3537	NA	NA	NA	NA	NA	NA	-17.26470851	-20.0969907	-14.40111311	13.07517365	10.1799241	15.78836843	16.95093972	13.65699503	20.55200494
43	octopus	3.3197	NA	NA	NA	NA	NA	NA	-17.18727017	-19.94109492	-14.49590035	12.97317777	10.13431034	15.67510691	16.50749137	13.36842245	19.93491961
44	stomatopods	3.2322	NA	NA	NA	NA	NA	NA	-17.42373721	-20.19306191	-14.69735312	12.71093901	9.956191547	15.32498748	17.23490128	13.93886135	20.7030182
45	echinoderms	2.5443	NA	NA	NA	NA	NA	NA	-17.79223439	-19.95868932	-15.62656763	10.64931454	8.50697049	12.72350436	14.93259067	12.28970099	17.69983377
46	gastropods	2.5443	NA	NA	NA	NA	NA	NA	-17.79222931	-19.95868641	-15.62656329	10.64931444	8.506970762	12.72350487	14.93258702	12.2896942	17.69983171
47	bivalves	2.101	NA	NA	NA	NA	NA	NA	-19.57751029	-21.69051914	-17.54141042	9.314619758	7.453093049	11.05650585	16.91901928	14.16250421	19.84925941
48	sessile epibenthos	2.1178	NA	NA	NA	NA	NA	NA	-19.39871843	-21.47896675	-17.35587152	9.365476476	7.482912887	11.13142709	16.45616082	13.77873323	19.31245795
49	mobile epifauna	2.3543	NA	NA	NA	NA	NA	NA	-18.65435163	-20.85922635	-16.44453699	10.07778512	8.080191108	11.97630404	16.80800874	13.8929131	19.80765585
50	small infauna	2.2925	NA	NA	NA	NA	NA	NA	-19.09410538	-21.61497491	-16.53340376	9.890856632	7.91019306	11.79740191	17.10319118	13.87995923	20.35726652
51	meiobenthos	2.1602	NA	NA	NA	NA	NA	NA	-18.99146359	-21.38173539	-16.49000943	9.494657151	7.563674929	11.33509355	16.10166043	13.08274835	19.23130297
52	carnivorous zooplankton	3.0102	NA	NA	NA	NA	NA	NA	-18.89008318	-21.75882427	-16.10421479	12.04067128	9.489752166	14.40972332	19.64090182	16.28097013	23.24004413
53	herbivorous zooplankton	2.1131	NA	NA	NA	NA	NA	NA	-20.2387679	-22.58325802	-18.05809148	9.348961534	7.479682351	11.17458641	19.13794383	15.92106323	22.4822375
54	omnivorous zooplankton	2.3058	NA	NA	NA	NA	NA	NA	-19.86768217	-22.30460294	-17.59150765	9.927816636	7.920053411	11.78924535	18.99800292	15.75385563	22.35583651
55	ichtyoplankton	2.6964	NA	NA	NA	NA	NA	NA	-19.33713403	-22.02082883	-16.69483655	11.09956036	8.845369979	13.28654543	19.46525758	16.12396047	23.03373286
56	jellyfish	3.2948	NA	NA	NA	NA	NA	NA	-18.53504217	-21.67096353	-15.49496651	12.8942192	10.12292949	15.50938492	20.04113344	16.46680582	23.8420584
57	microbes	2	NA	NA	NA	NA	NA	NA	-20.84300683	-23.40792227	-18.46763228	9.00929551	7.211165808	10.77404346	20.54882263	17.04537089	24.08614166
58	anthozoans	2	NA	NA	NA	NA	NA	NA	-19.1629715	-21.12192175	-17.26444234	9.012606908	7.170851894	10.69596277	14.86753471	12.43522823	17.33767306
59	macroalgae	1	NA	NA	NA	NA	NA	NA	-19.30879166	-20.75115783	-17.86520107	6.017170731	4.562607319	7.51301999	9.963672101	8.069916201	11.80316888
60	microphytobenthos	1	NA	NA	NA	NA	NA	NA	-19.30381462	-20.75668947	-17.8910367	6.015212583	4.442544236	7.574638059	9.712815684	7.924620263	11.57013383
61	phytoplankton	1	NA	NA	NA	NA	NA	NA	-22.35819155	-24.72796701	-20.18603382	6.008614255	4.498244174	7.442878838	20.03475158	16.65645359	23.27514939
62	seagrass	1	NA	NA	NA	NA	NA	NA	-12.00770269	-15.15309612	-9.021286658	6.0614261	4.329405049	7.78573433	10.83017886	7.727610752	13.67329174
63	benthic microbes	2	NA	NA	NA	NA	NA	NA	-19.85468182	-22.7568446	-16.93625728	9.01363698	7.176709807	10.8280265	18.51015509	14.91534016	22.24001202
64	water column detritus	1	NA	NA	NA	NA	NA	NA	-22.35842438	-24.7210116	-20.15005559	6.009181537	4.477735962	7.517354039	20.04230727	16.62111424	23.37316807
65	sediment detritus	1	NA	NA	NA	NA	NA	NA	-21.37009006	-24.01524336	-18.70936636	6.013500315	4.454055608	7.502735569	18.0033375	14.28111206	21.63014746
